# Downy Mildew effector HaRxL21 interacts with the transcriptional repressor TOPLESS to promote pathogen susceptibility

**DOI:** 10.1101/2020.04.29.066688

**Authors:** Sarah Harvey, Priyanka Kumari, Dmitry Lapin, Thomas Griebel, Richard Hickman, Wenbin Guo, Runxuan Zhang, Jane Parker, Jim Beynon, Katherine Denby, Jens Steinbrenner

**Author notes:** Corresponding author 1: Dr. Jens Steinbrenner, Corresponding author 2: Prof. Katherine Denby. These authors contributed equally to this work (Sarah Harvey, Priyanka Kumari). These authors are joint senior authors on this study (Katherine Denby, Jens Steinbrenner).

## Abstract

*Hyaloperonospora arabidopsidis* (*Hpa*) is an oomycete pathogen causing Arabidopsis downy mildew. Effector proteins secreted from the pathogen into the plant play key roles in promoting infection by suppressing plant immunity and manipulating the host to the pathogen’s advantage. One class of oomycete effectors share a conserved ‘RxLR’ motif critical for their translocation into the host cell. Here we characterize the interaction between an RxLR effector, HaRxL21 (RxL21), and the Arabidopsis transcriptional co-repressor Topless (TPL). We establish that RxL21 and TPL interact via an EAR motif at the C-terminus of the effector, mimicking the host plant mechanism for recruiting TPL to sites of transcriptional repression. We show that this motif, and hence interaction with TPL, is necessary for the virulence function of the effector. Furthermore, we provide evidence that RxL21 uses the interaction with TPL, and its close relative TPL-related 1, to repress plant immunity and enhance host susceptibility to both biotrophic and necrotrophic pathogens.
