## Supplementary material for "Downy Mildew effector HaRxL21 interacts with the transcriptional repressor TOPLESS to promote pathogen susceptibility": Table S1

### Sheet: Sheet1
Table S1. Hpa RxL and RxLL candidate effectors found to contain the LxLxL motif. Putative RxL and RxL-like (RxLL) effectors from Hpa were searched for the presence of a LxLxL motif. Effectors were characterised as having a C- or N-terminal EAR motif if the motif was detected within 35 amino acids of the N-or C-terminus of the effector sequence (otherwise 'mid'). Nuclear or cytoplasmic localisatio…
Name	Type	Location	Multiple LxLxL in effector?	Nuclear	Cytoplasmic
HaRxL021	RxL	C		x
HaRxL048	RxL	C		x
HaRxL053	RxL	C
HaRxL083	RxL	C	Yes
HaRxL111	RxL	C	Yes		x
HaRxL001	RxL	Mid
HaRxL011	RxL	Mid
HaRxL019	RxL	Mid
HaRxL024	RxL	Mid
HaRxL035	RxL	Mid
HaRxL055	RxL	Mid		x
HaRxL095	RxL	Mid
HaRxL109	RxL	Mid			x
HaRxL116	RxL	Mid
HaRxL117	RxL	Mid
HaRxL136	RxL	Mid
HaRxLL006	RxLL	C
HaRxLL029	RxLL	C
HaRxLL039	RxLL	C
HaRxLL076	RxLL	C
HaRxLL100	RxLL	C		x
HaRxLL165	RxLL	C
HaRxLL483	RxLL	C
HaRxLL001	RxLL	Mid	Yes
HaRxLL014	RxLL	Mid
HaRxLL019	RxLL	Mid
HaRxLL020	RxLL	Mid
HaRxLL022	RxLL	Mid
HaRxLL025	RxLL	Mid
HaRxLL031	RxLL	Mid
HaRxLL032	RxLL	Mid
HaRxLL034	RxLL	Mid
HaRxLL036	RxLL	Mid	Yes
HaRxLL046	RxLL	Mid
HaRxLL049	RxLL	Mid
HaRxLL061	RxLL	Mid
HaRxLL073	RxLL	Mid
HaRxLL093	RxLL	Mid
HaRxLL101	RxLL	Mid
HaRxLL120	RxLL	Mid	Yes
HaRxLL131	RxLL	Mid
HaRxLL147	RxLL	Mid
HaRxLL151	RxLL	Mid
HaRxLL164	RxLL	Mid
HaRxLL172	RxLL	Mid
HaRxLL181	RxLL	Mid
HaRxLL452	RxLL	Mid
HaRxLL465	RxLL	Mid
HaRxLL470	RxLL	Mid		x
HaRxLL489	RxLL	Mid
HaRxLL490	RxLL	Mid	Yes
