## Supplementary material for "Downy Mildew effector HaRxL21 interacts with the transcriptional repressor TOPLESS to promote pathogen susceptibility": Table S5

### Sheet: GO analysis 
Supplementary Table 5. Over-represented GO categories in differentially expressed genes between RxL21 and RxL21ΔEAR in both mock and flg22 treatments. Singular enrichment analysis of GO terms was performed using AgriGO. The cutoff P-value after false discovery rate correction is <0.05. (F = molecular function, P = biological process, C = cellular component).
Down regulated genes (Mock / flg22 independent DEGs)
GO term	Ontology	Description	Number in input list	Adjusted p-value
GO:0019748	P	secondary metabolic process	7	0.031
GO:0050896	P	response to stimulus	22	0.031
GO:0051707	P	response to other organism	7	0.037
GO:0009607	P	response to biotic stimulus	7	0.04
GO:0012505	C	endomembrane system	19	0.043
Up regulated genes (Mock / flg22 independent DEGs)
GO term	Ontology	Description	Number in input list	Adjusted p-value
GO:0019748	P	secondary metabolic process	15	0.0059
GO:0006952	P	defense response	18	0.013
GO:0009699	P	phenylpropanoid biosynthetic process	7	0.024
GO:0019825	F	oxygen binding	14	5.2e-06
GO:0003824	F	catalytic activity	122	5.2e-06
GO:0050660	F	FAD binding	7	0.00046
GO:0016491	F	oxidoreductase activity	28	0.0018
GO:0016740	F	transferase activity	48	0.0032
GO:0048037	F	cofactor binding	9	0.0089
GO:0046872	F	metal ion binding	30	0.022
GO:0043169	F	cation binding	31	0.022
GO:0043167	F	ion binding	31	0.022
GO:0046914	F	transition metal ion binding	26	0.022
GO:0050662	F	coenzyme binding	7	0.023
GO:0012505	C	endomembrane system	68	3.6e-10
GO:0005576	C	extracellular region	12	0.00023
GO:0048046	C	apoplast	7	0.023
Down regulated genes (flg22 specific DEGs)
GO term	Ontology	Description	Number in input list	Adjusted p-value
GO:0016798	F	hydrolase activity, acting on glycosyl bonds	7	0.0006
GO:0004553	F	hydrolase activity, hydrolyzing O-glycosyl compounds	5	0.017
GO:0003824	F	catalytic activity	25	0.018
Up regulated genes (flg22 specific DEGs)
GO term	Ontology	Description	Number in input list	Adjusted p-value
GO:0012505	C	endomembrane system	15	0.027
