## Supplementary material for "Downy Mildew effector HaRxL21 interacts with the transcriptional repressor TOPLESS to promote pathogen susceptibility": Table S7

### Sheet: Motif Enrichment
Table S7. Motifs Over-represented in RxL21 differentially expressed genes identified using RNA-seq. Known Arabidopsis TF DNA-binding motifs were retrieved from CIS-DB version 1.02 (Weirauch et al., 2014), and those described in Franco-Zorrilla et al. (2014). Motif occurrences were determined using FIMO (Grant et al., 2011) and enrichment was assessed using the hypergeometric distribution against …
Comparison	Motif Name	Number of Genes	p-value	TF Family	Motif-binding genes
RxL21 upregulated (mock)	M1696	89/316	2.53878e-15	WRKY	AT1G64000;AT3G01970;AT5G13080;AT5G41570
RxL21 upregulated (mock)	M1695	101/316	4.76658e-15	WRKY	AT5G01900;AT5G22570
RxL21 upregulated (mock)	M1697	90/316	2.37386e-14	WRKY	AT2G40740;AT2G40750;AT2G46400;AT3G56400;AT4G11070;AT4G23810;AT5G24110
RxL21 upregulated (mock)	M1678	87/316	6.16635e-12	WRKY	AT1G29280;AT1G30650;AT2G34830;AT3G58710;AT5G45050;AT5G45260
RxL21 upregulated (mock)	M1693	83/316	1.71987e-11	WRKY	AT4G31550
RxL21 upregulated (mock)	M1688	85/316	1.48591e-10	WRKY	AT2G46130
RxL21 upregulated (mock)	M1691	78/316	1.69863e-10	WRKY	AT1G18860;AT1G62300;AT1G68150;AT1G69810;AT4G01720;AT4G04450;AT4G22070;AT5G15130
RxL21 upregulated (mock)	M1683	81/316	8.31389e-10	WRKY	AT2G24570
RxL21 upregulated (mock)	M1686	79/316	1.35774e-09	WRKY	AT2G30590
RxL21 upregulated (mock)	FZ_WRKY45_01	78/316	2.70044e-09	WRKY	AT3G01970
RxL21 upregulated (mock)	M1685	66/316	4.48242e-09	WRKY	AT2G30250
RxL21 upregulated (mock)	M1682	80/316	1.17113e-08	WRKY	AT2G23320;AT3G04670;AT4G24240;AT5G28650
RxL21 upregulated (mock)	M1680	79/316	1.42222e-08	WRKY	AT1G55600;AT1G69310;AT2G44745;AT4G39410;AT5G43290
RxL21 upregulated (mock)	FZ_WRKY38_01	77/316	2.01088e-08	WRKY	AT5G22570
RxL21 upregulated (mock)	M1694	78/316	3.4611e-08	WRKY	AT4G31800
RxL21 upregulated (mock)	FZ_WRKY12_01	72/316	1.44418e-07	WRKY	AT2G44745
RxL21 upregulated (mock)	M1698	75/316	2.05034e-07	WRKY	AT1G29860;AT4G18170;AT5G46350
RxL21 upregulated (mock)	M1684	75/316	1.35552e-06	WRKY	AT2G25000
RxL21 upregulated (mock)	M1679	71/316	1.61976e-06	WRKY	AT1G66550;AT1G66560;AT1G66600;AT1G80590
RxL21 upregulated (mock)	M1701	67/316	1.68489e-06	WRKY	AT1G13960;AT2G03340;AT3G01080;AT4G26440;AT4G26640;AT5G56270
RxL21 upregulated (mock)	M1689	73/316	3.08852e-06	WRKY	AT2G21900;AT2G47260;AT3G62340
RxL21 upregulated (mock)	M1681	64/316	3.28129e-05	WRKY	AT1G80840
RxL21 upregulated (mock)	M1690	64/316	5.14171e-05	WRKY	AT4G01250
RxL21 upregulated (mock)	M1692	63/316	0.000108615	WRKY	AT4G23550
RxL21 upregulated (mock)	M1702	67/316	0.000141746	WRKY	AT5G26170;AT5G64810
RxL21 downregulated (mock)	M1683	25/101	0.000932556	WRKY	AT2G24570
RxL21 upregulated (flg22-specific)	FZ_MYB111_01	17/68	0.000150726	MYB	AT5G49330
RxL21 downregulated (flg22-specific)	M0581	18/59	8.69144e-07	CAMTA	AT2G22300
RxL21 downregulated (flg22-specific)	M0582	17/59	1.77396e-06	CAMTA	AT5G64220
