## Supplementary material for "Downy Mildew effector HaRxL21 interacts with the transcriptional repressor TOPLESS to promote pathogen susceptibility": Table S8

### Sheet: (A) TPR1 target overlap
Supplementary Table 8A. A) Overlap between genes associated with TPR1 binding sites and genes differentially regulated in Arabidopsis plants expressing the RxL21 effector. "RxL21 induced" or "RxL21 repressed" indicates genes which show significantly higher or lower expression respectively in HA:21-expressing plants compared to HA:21ΔEAR-expressing plants. Number of genes for each comparison is sh…
Group of genes	Total genes in the set	p-value from Fisher’s exact test	GeneIDs which Overlap with TPR1 targets	Gene Name and Description
RxL21 induced flg22	152 (3)	0.222	AT5G47990	CYTOCHROME P450, FAMILY 705, SUBFAMILY A, POLYPEPTIDE 5 (CYP705A5), THALIAN-DIOL DESATURASE (THAD1). Encodes an endomembrane system-expressed member of the CYP705A family of cytochrome P450 enzymes.
			AT4G17490	ETHYLENE RESPONSIVE ELEMENT BINDING FACTOR 6 (ERF6). Encodes a member of the ERF (ethylene response factor) subfamily B-3 of ERF/AP2 transcription factor family (ATERF-6). It is involved in the response to reactive oxygen species and light stress.
			AT5G60760	P-loop containing nucleoside triphosphate hydrolases superfamily protein.
RxL21 induced mock	316 (12)	0.888	AT5G57620	MYB DOMAIN PROTEIN 36. MYB36 is a transcriptional regulator that acts to promote differentiation of the endodermis during root development.
			AT3G46700	0UDP-Glycosyltransferase superfamily protein.
			AT4G27260	WES1; encodes an IAA-amido synthase that conjugates Asp and other amino acids to auxin in vitro. It is involved in camalexin biosynthesis via conjugating indole-3-carboxylic acid (ICA) and cysteine (Cys).
			AT4G17490	ETHYLENE RESPONSIVE ELEMENT BINDING FACTOR 6 (ERF6). Encodes a member of the ERF (ethylene response factor) subfamily B-3 of ERF/AP2 transcription factor family (ATERF-6). It is involved in the response to reactive oxygen species and light stress.
			AT1G26410	ATBBE6; FAD-binding Berberine family protein.
			AT5G65600	L-TYPE LECTIN RECEPTOR KINASE IX.2 (LECRK-IX.2) Concanavalin A-like lectin protein kinase family protein.
			AT5G50300	ARABIDOPSIS THALIANA AZA-GUANINE RESISTANT2 (ATAZG2). Encodes a homolog of the adenine-guanine-hypoxanthine transporter AzgA of Aspergillus nidulans. Function as a plant adenine-guanine transporter.
			AT1G14540	PEROXIDASE 4 (PER4). Peroxidase superfamily protein.
			AT1G02440	ADP-RIBOSYLATION FACTOR D1A (ARFD1A). A member of ARF GTPase family, known to be essential for vesicle coating and uncoating and functions in GTP-binding. Gene encoding ADP-ribosylation factor and similar to other ARFs and ARF-like proteins.
			AT5G47990	CYTOCHROME P450, FAMILY 705, SUBFAMILY A, POLYPEPTIDE 5 (CYP705A5), THALIAN-DIOL DESATURASE (THAD1). Encodes an endomembrane system-expressed member of the CYP705A family of cytochrome P450 enzymes.
			AT2G28850	CYTOCHROME P450, FAMILY 710, SUBFAMILY A, POLYPEPTIDE 3 (CYP710A3).
			AT1G16150	WALL ASSOCIATED KINASE-LIKE 4 (WAKL4). Encodes a WAK-like receptor-like kinase with a cytoplasmic Ser/Thr protein kinase domain and an extracellular domain with EGF-like repeats. Likely involved in Arabidopsis root mineral responses to Zn2+, Cu2+, K+, Na+ and Ni+.
RxL21 repressed flg22	88 (9)	0.017	AT5G13320	AVRPPHB SUSCEPTIBLE 3 (PBS3) Encodes an enzyme capable of conjugating amino acids to 4-substituted benzoates. This enzyme is involved in disease-resistance signaling. It is required for the accumulation of salicylic acid, activation of defense responses, and resistance to Pseudomonas syringae.
			AT4G04510	CYSTEINE-RICH RLK (RECEPTOR-LIKE PROTEIN KINASE) 38 (CRK38)
			AT2G25440	RECEPTOR LIKE PROTEIN 20 (RLP20)
			AT4G30430	TETRASPANIN9 (TET9)
			AT5G44575	Hypothetical protein.
			AT2G46400	WRKY DNA-BINDING PROTEIN 46 (WRKY46). Encodes a WRKY transcription factor that contributes to the feedforward inhibition of osmotic/salt stress-dependent LR inhibition via regulation of ABA signaling and auxin homeostasis.
			AT1G74710	ENHANCED DISEASE SUSCEPTIBILITY TO ERYSIPHE ORONTII 16 (EDS16) Also called ICS1 and SID2. Encodes a protein with isochorismate synthase activity. Mutants fail to accumulate salicylic acid. Its function may be redundant with that of ICS2 (AT1G18870).
			AT1G01480	AT-ACC2; a member of the 1-aminocyclopropane-1-carboxylate (ACC) synthase gene family.
			AT5G44574	Transmembrane protein.
RxL21 repressed mock	101 (13)	0.001	AT4G18540	Transmembrane protein.
			AT4G23140	CYSTEINE-RICH RLK (RECEPTOR-LIKE PROTEIN KINASE) 6.
			AT3G28580	P-loop containing nucleoside triphosphate hydrolases superfamily protein.
			AT3G51860	CATION EXCHANGER 3 (CAX3)cation exchanger 3.
			AT5G10760	APOPLASTIC, EDS1-DEPENDENT 1 (AED1). Eukaryotic aspartyl protease family protein.
			AT1G31173	MICRORNA167D (MIR167D). Encodes a microRNA that targets ARF family members ARF6 and ARF8.
			AT1G66600	WRKY63; A member of WRKY Transcription Factor; Group III. Involved in the regulation of plant responses to ABA and drought stress.
			AT1G65500	STMP6; Secreted peptide which functions in plant growth and pathogen defense.
			AT4G38560	Phospholipase-like protein (PEARLI 4) family protein.
			AT3G50480	HOMOLOG OF RPW8 4 (HR4).
			AT1G52890	NAC DOMAIN CONTAINING PROTEIN 19 (NAC019) encodes a NAC transcription factor whose expression is induced by drought, high salt, and abscisic acid.
			AT5G44574	Transmembrane protein.
			AT5G44575	Hypothetical protein.
Control set	150 (6)	1	AT2G40670	RESPONSE REGULATOR 16 (RR16).
			AT3G60966	ATL91; RING/U-box superfamily protein.
			AT5G64320	MITOCHONDRIAL TRANSLATION FACTOR 1 (MTL1)MTL1 is a mitochondria localized PRR protein involved in mitochondrial protein translation and group II intron splicing.
			AT3G49210	WS /DGAT 6 (WSD6); can function in vitro as wax ester synthase but does not appear to be essential for cuticular wax biosynthesis.
			AT5G24660	RESPONSE TO LOW SULFUR 2 (LSU2).
			AT1G07280	Tetratricopeptide repeat (TPR)-like superfamily protein.

### Sheet: (B) Control Set
Supplementary Table 8B. Genes used as control set for comparison to TPR1 chipseq. 150 genes were selected based on having no significant difference in expression between HA:21 and HA:21ΔEAR lines.
GeneID
AT5G04810
AT2G01070
AT2G07648
AT3G59440
AT3G01515
AT5G67580
AT1G10585
AT5G24318
AT2G02510
AT2G39720
AT5G34851
AT1G54830
AT3G09160
AT2G40670
AT3G58380
AT5G24105
AT1G01860
AT4G20270
AT5G60290
AT1G12430
AT2G29080
AT3G60966
AT1G76800
AT4G17140
AT4G32160
AT3G07390
AT2G46040
AT3G06670
AT1G10500
AT1G74250
AT5G20050
AT3G55030
AT4G02760
AT3G01150
AT1G79610
AT5G49800
AT1G24350
AT2G20540
AT4G16620
AT1G51355
AT2G38010
AT4G37210
AT5G64320
AT3G57170
AT2G28950
AT3G53350
AT1G48120
AT3G27320
AT5G46400
AT4G10570
AT5G10910
AT4G00440
AT3G62080
AT1G15010
AT4G28080
AT5G12230
AT3G03750
AT3G01795
AT4G28330
AT1G43850
AT3G27340
AT3G15351
AT1G72660
AT2G42070
AT5G62710
AT5G42080
AT3G49210
AT3G16020
AT1G15190
AT3G02360
AT2G35500
AT3G20870
AT1G76260
AT1G50020
AT5G19980
AT5G13460
ATCG00550
AT5G59970
AT1G35910
AT1G69020
AT3G44730
AT2G43550
AT1G35516
AT5G52550
AT5G06080
AT5G25930
AT5G61660
AT5G01020
AT5G58020
AT1G07290
AT3G16010
AT3G01590
AT1G28380
AT5G00760
AT3G01770
AT5G00765
AT5G45360
AT5G09410
AT3G59980
ATMG00560
AT1G29530
AT3G08740
AT5G45540
AT1G26690
AT5G66815
AT1G05610
AT1G80860
AT5G09635
AT5G26660
AT1G75890
AT1G26762
AT1G12750
AT1G54680
AT2G03330
AT3G26600
AT4G07825
AT4G35800
AT2G45350
AT2G04080
AT2G43445
AT1G06977
AT3G54085
AT1G63640
AT3G54680
AT3G43828
AT3G03810
AT5G13220
AT4G32360
AT1G69390
AT5G24660
AT1G07823
AT5G65760
AT2G05075
AT3G01640
AT3G58570
AT1G05860
AT5G43560
AT1G13195
AT2G27580
AT1G63310
AT4G18300
AT3G52561
AT1G16680
AT1G07280
AT4G33630
AT5G59330
AT3G11773
AT1G09200
AT1G04140
AT4G10360
