## Supplementary material for "Downy Mildew effector HaRxL21 interacts with the transcriptional repressor TOPLESS to promote pathogen susceptibility": Table S9

### Sheet: Sheet1
Table S9. Primer sequences used in this study.
Primer name	Gene ID	Sequence(5'-3')	Description
FMLTL_for		GAAACGCCGAGCCATTTTATGTTGACGCTC	SDM Primer for EAR motif mutagenesis.
LMFTL_for		GAGCCATCTTATGTTTACGCTCAACTGATCC	SDM Primer for EAR motif mutagenesis.
LMLTF_for		CCATCTTATGTTGACGTTTAACTGATCCGGAGGCGG	SDM Primer for EAR motif mutagenesis.
LFLTL_for		GAAACGCCGAGCCATCTTTTTTTGACGCTCAACTGATC	SDM Primer for EAR motif mutagenesis.
LMLFL_for		CGAGCCATCTTATGTTGTTTCTCAACTGATCCGGAGG	SDM Primer for EAR motif mutagenesis.
FMFTL_for		GAAACGCCGAGCCATTTTATGTTCACGCTCAACTGATCC	SDM Primer for EAR motif mutagenesis.
LMFTF_for		GCCGAGCCATCTTATGTTCACGTTCAACTGATCCGGAG	SDM Primer for EAR motif mutagenesis.
FMLTF_for		GAAACGCCGAGCCATTTTATGTTGACGTTCAACTGATCC	SDM Primer for EAR motif mutagenesis.
FMFTF_for		GAAACGCCGAGCCATTTTATGTTCACGTTCAACTGATCCGG	SDM Primer for EAR motif mutagenesis.
AMATA_for		GAAACGCCGAGCCATGCTATGGCGACGGCCAACTGATCCGGAGG	SDM Primer for EAR motif mutagenesis.
IMITI_for		GAAACGCCGAGCCATATTATGATAACGATCAACTGATCCGGAGG	SDM Primer for EAR motif mutagenesis.
FMLTL_rev		GAGCGTCAACATAAAATGGCTCGGCGTTTC	SDM Primer for EAR motif mutagenesis.
LMFTL_rev		GGATCAGTTGAGCGTAAACATAAGATGGCTC	SDM Primer for EAR motif mutagenesis.
LMLTF_rev		CCGCCTCCGGATCAGTTAAACGTCAACATAAGATGG	SDM Primer for EAR motif mutagenesis.
LFLTL_rev		GATCAGTTGAGCGTCAAAAAAAGATGGCTCGGCGTTTC	SDM Primer for EAR motif mutagenesis.
LMLFL_rev		CCTCCGGATCAGTTGAGAAACAACATAAGATGGCTCG	SDM Primer for EAR motif mutagenesis.
FMFTL_rev		GGATCAGTTGAGCGTGAACATAAAATGGCTCGGCGTTTC	SDM Primer for EAR motif mutagenesis.
LMFTF_rev		CTCCGGATCAGTTGAACGTGAACATAAGATGGCTCGGC	SDM Primer for EAR motif mutagenesis.
FMLTF_rev		GGATCAGTTGAACGTCAACATAAAATGGCTCGGCGTTTC	SDM Primer for EAR motif mutagenesis.
FMFTF_rev		CCGGATCAGTTGAACGTGAACATAAAATGGCTCGGCGTTTC	SDM Primer for EAR motif mutagenesis.
AMATA_rev		CCTCCGGATCAGTTGGCCGTCGCCATAGCATGGCTCGGCGTTTC	SDM Primer for EAR motif mutagenesis.
IMITI_rev		CCTCCGGATCAGTTGATCGTTATCATAATATGGCTCGGCGTTTC	SDM Primer for EAR motif mutagenesis.
HaRxL21_LxLxL1_REV		AGAAAGCTGGGTCACCGCCTCCGGATCMCCAGCTCTGAAAGAGCACTTTC	Gateway Cloning Primer (RxL21ΔEAR)
HaRxL21_LxLxL2_REV		AGAAAGCTGGGTCACCGCCTCCGGATCMCGGCGTTTCTTTACGATAGTGC	Gateway Cloning Primer (RxL21ΔEAR)
HaRxL21+RLLR_FORgw		AAAAAGCAGGCTCACAAATGCGGCTATTGAGAGCACGCGAAATCG	Gateway Cloning Primer (RxL21ΔN)
HaRxL21-DEER_FORgw		AAAAAGCAGGCTCACAAATGCCAAGAAAACTACCTTCGTTCG	Gateway Cloning Primer (RxL21ΔRxLR)
HaRxL21_F_GW		AAAAAGCAGGCTCACAAATGCGTGACACAAACTCTTCGAGG	Gateway Cloning Primer
HaRxL21_R_GW		AGAAAGCTGGGTCTCAGTTGAGCGTCAACATAAGATGGCTCGG	Gateway Cloning Primer
HaRxL21_ER_SP_BstBI_For		CGGGTTCGAAATAACTCTTCGAGGACACGTG	Cloning Primer Per8 vector
HaRxL21_FL_SpeI_Rev		CGACTAGTTTCAGTTGAGCGTCAACATAAGATG	Cloning Primer Per8 vector (RxL21)
HaRxL21_delEAR_SpeI_Rev		CGACTAGTTTCACGGCGTTTCTTTACGATAG	Cloning Primer Per8 vector (RxL21ΔEAR)
HaRxl21_FMFTF_SpeI_Rev		CGACTAGTTTCAGTTGAACGTGAACATAAAATG	Cloning Primer Per8 vector (RxL21-EAR motif mutant)
HaRxl21_AMATA_SpeI_Rev		CGACTAGTTTCAGTTGATCGTTATCATAATATG	Cloning Primer Per8 vector (RxL21-EAR motif mutant)
TPL_KpnI_Fwd	AT1G15750	GGGGGGTACCATGTCTTCTCTTAGTAGAGAGCTCG	Cloning Primer pCSVMV1300HA
TPL_XmaI_Rev(-stop)	AT1G15750	GGGGCCCGGGACTCTCTGAGGCTGATCAGATGCGA	Cloning Primer pCSVMV1300HA
UBQ5_RT_F	AT3G62250	AAGAAGACTTACACCAAGCCGAAG	qPCR Primer for transgenic line verification (ref gene)
UBQ5_RT_R	AT3G62250	ACAGCGAGCTTAACCTTCTTATGC	qPCR Primer for transgenic line verification (ref gene)
At-Act2_F	AT3G18780	ACCTTGCTGGACGTGACCTTACTGAT	qPCR Primer for transgenic line verification (ref gene)
At-Act2_R	AT3G18780	GTTGTCTCGTGGATTCCAGCAGCTT	qPCR Primer for transgenic line verification (ref gene)
DUF1262_For	AT1G13470	TGCCACTTCTGTTGCTCCTAACG	qPCR Primer for RNAseq
DUF1262_Rev	AT1G13470	AGATGTCGAGTACTCAGCGTTCC	qPCR Primer for RNAseq
RLP23_For	AT2G32680	AGGCGGCTATGGTTATACAGATGC	qPCR Primer for RNAseq
RLP23_Rev	AT2G32680	AAGTGAGGGCCTTAGCTTGCTC	qPCR Primer for RNAseq
CML47_For	AT3G47480	AGTTGTTGTCCCAAATCGAGCAG	qPCR Primer for RNAseq
CML47_Rev	AT3G47480	TCCGAGTCATCGATTATCGCCTTG	qPCR Primer for RNAseq
CML41_For	AT3G50770	AAAGAGTCACCAGGCCTCCAAAG	qPCR Primer for RNAseq
CML41_Rev	AT3G50770	TCGCTGTCGAAATGGCTGAAGAC	qPCR Primer for RNAseq
WRKY63_For	AT1G66600	AACATCGATCACAAGGCTGTGG	qPCR Primer for RNAseq
WRKY63_Rev	AT1G66600	TCTTGAGGATGTTAGCGCATCCC	qPCR Primer for RNAseq
RLP6_For	AT1G45616	ACTCGGGACTCTCTCTTCTCT	qPCR Primer for RNAseq
RLP6_Rev	AT1G45616	TGAAACTGTGTGCCTTGTGG	qPCR Primer for RNAseq
RLP20_For	AT2G25440	TGTGTCTCCCCTTCAAGCTT	qPCR Primer for RNAseq
RLP20_Rev	AT2G25440	TGTGGGGATGACAACGTACT	qPCR Primer for RNAseq
NAC019_For	AT1G52890	ACGGAGGAGGAAGTCGAGAG	qPCR Primer for RNAseq
NAC019_Rev	AT1G52890	CAACTTGCCCCGAATACCCA	qPCR Primer for RNAseq
TUB4_For	AT5G44340	AGGGAAACGAAGACAGCAAG	qPCR Primer for RNAseq (ref gene)
TUB4_Rev	AT5G44340	GCTCGCTAATCCTACCTTTGG	qPCR Primer for RNAseq (ref gene)
HaRxL21_For		GTATTCGCCCAAACGTACCC	qPCR Primer for RNAseq
HaRxL21_Rev		TGTTCACCTCCTTCGCTTCT	qPCR Primer for RNAseq
NAC019_For	AT1G52890	GTATCCAAGAAACTGACCCGTTAAC	ChIP-qPCR Primer
NAC019_Rev	AT1G52890	GAAGAGAGAAATCGTAACCAGCTG	ChIP-qPCR Primer
AED1_For	AT5G10760	AATGACATCAACATCTAGCTGACG	ChIP-qPCR Primer
AED1_Rev	AT5G10760	CGCGTACTAAAGGGGTTGTAAC	ChIP-qPCR Primer
STMP6_For	AT1G65500	CGACTAATATGAAATGGCAAAGAAGTC	ChIP-qPCR Primer
STMP6_Rev	AT1G65500	ACCTACAAGCCTACAAGATTCC	ChIP-qPCR Primer
WRKY63_For	AT1G66600	GTAGGGCCGAAGTGGGAAAG	ChIP-qPCR Primer
WRKY63_Rev	AT1G66600	GGAAACTTCAATATTTGAAAGTTCCC	ChIP-qPCR Primer
AT5G44574_For	AT5G44574	CCTGGTTTGAATTTAATTAAAACCG	ChIP-qPCR Primer
AT5G44574_Rev	AT5G44574	CCAATAGATAAGGATACACAGTTGGG	ChIP-qPCR Primer
HR4_For	AT3G50480	CCACCATTTTCCTCTTCTGCTTC	ChIP-qPCR Primer
HR4_Rev	AT3G50480	GCGTCACTTTCACTCTCACTG	ChIP-qPCR Primer
CRK38_For	AT4G04510	CCCTTAGTTCATACGAAGTGATTAAG	ChIP-qPCR Primer
CRK38_Rev	AT4G04510	GTAATGGTTGACTTCAAAGATGGCC	ChIP-qPCR Primer
ACT2_For	AT3G18780	CGTTTCGTTTCCTTAGTGTTAGCT	ChIP-qPCR Primer (ref gene)
ACT2_Rev	AT3G18780	AGCGAACGGATCTAGAGACTCACCTTG	ChIP-qPCR Primer (ref gene)
